# Resting-state hyper- and hypo-connectivity in early schizophrenia: which tip of the iceberg should we focus on?

**DOI:** 10.1101/2024.09.20.613853

**Authors:** David Tomecek, Marian Kolenic, Barbora Rehak Buckova, Jaroslav Tintera, Filip Spaniel, Jiri Horacek, Jaroslav Hlinka

## Abstract

In this study, we explore the intricate landscape of brain connectivity in the early stages of schizophrenia, focusing on the patterns of hyper- and hypoconnectivity. Despite existing literature’s support for altered functional connectivity (FC) in schizophrenia, inconsistencies and controversies persist regarding specific dysconnections.

Leveraging a large sample of 100 first-episode schizophrenia patients (42 females/58 males) and 90 healthy controls (50 females/40 males), we compare the functional connectivity across 90 brain regions of the Automated Anatomical Labeling atlas. We inspected the effects of medication and examined the association between FC changes and duration of untreated psychosis, duration of antipsychotic treatment, as well as symptom severity of the disorder. Our approach also includes a comparative analysis of three denoising strategies for functional magnetic resonance imaging data.

In patients, 15 region pairs exhibited increased FC, whereas 150 pairs showed reduced FC relative to controls. Despite this numerical asymmetry, the overall distribution of FC changes was relatively balanced: the median FC was not systematically shifted, indicating no global tendency toward either hyper- or hypoconnectivity. Notably, seveFC alterations were significantly associated with variability in symptom severity and antipsychotic medication across patients.

Taken together, these results suggest a pattern of localized dysconnections embedded within an otherwise globally balanced change in connectivity profile in early schizophrenia. Importantly, this balance was substantially disrupted towards dominant observation of hypoconnectivity when less stringent denoising strategies were applied, with results increasingly dominated by hypoconnectivity, pointing to data preprocessing as a critical source of variability across studies.
