## Supplemental Table 1 for "Resting-state hyper- and hypo-connectivity in early schizophrenia: which tip of the iceberg should we focus on?"

### Sheet: Sheet1
Table S1: Increased functional connectivity in patients compared to healthy controls using "stringent" data denoising scheme.
Region_1	Region_2	z-score	p-value
(57) Postcentral Gyrus, Left	(78) Thalamus, Right	5.87476	8.47993e-06
(57) Postcentral Gyrus, Left	(77) Thalamus, Left	5.59205	2.24686e-05
(58) Postcentral Gyrus, Right	(77) Thalamus, Left	5.37011	5.25245e-05
(17) Rolandic Operculum, Left	(78) Thalamus, Right	5.06891	0.000150121
(58) Postcentral Gyrus, Right	(78) Thalamus, Right	5.06098	0.000150121
(18) Rolandic Operculum, Right	(78) Thalamus, Right	5.03192	0.000150121
(78) Thalamus, Right	(81) Superior Temporal Gyrus, Left	4.98436	0.000150121
(78) Thalamus, Right	(82) Superior Temporal Gyrus, Right	4.97643	0.000150121
(1) Precentral Gyrus, Left	(78) Thalamus, Right	4.96851	0.000150121
(77) Thalamus, Left	(82) Superior Temporal Gyrus, Right	4.91831	0.000174809
(56) Fusiform Gyrus, Right	(78) Thalamus, Right	4.77563	0.000326121
(18) Rolandic Operculum, Right	(77) Thalamus, Left	4.64353	0.000527598
(34) Middle Cingulate Gyrus, Right	(57) Postcentral Gyrus, Left	4.64353	0.000527598
(33) Middle Cingulate Gyrus, Left	(57) Postcentral Gyrus, Left	4.59333	0.000605494
(76) Pallidum, Right	(85) Middle Temporal Gyrus, Left	4.56955	0.000605494
(17) Rolandic Operculum, Left	(77) Thalamus, Left	4.56691	0.000605494
(56) Fusiform Gyrus, Right	(77) Thalamus, Left	4.55898	0.000605494
(77) Thalamus, Left	(81) Superior Temporal Gyrus, Left	4.47443	0.00085234
(33) Middle Cingulate Gyrus, Left	(58) Postcentral Gyrus, Right	4.42423	0.00102008
(42) Amygdala, Right	(66) Angular Gyrus, Right	4.38724	0.00112375
(2) Precentral Gyrus, Right	(34) Middle Cingulate Gyrus, Right	4.37667	0.00112375
(34) Middle Cingulate Gyrus, Right	(58) Postcentral Gyrus, Right	4.37139	0.00112375
(32) Anterior Cingulate Gyrus, Right	(89) Inferior Temporal Gyrus, Left	4.26306	0.00175562
(2) Precentral Gyrus, Right	(33) Middle Cingulate Gyrus, Left	4.24721	0.001806
(69) Paracentral Lobule, Left	(78) Thalamus, Right	4.234	0.00183887
(72) Caudate Nucleus, Right	(85) Middle Temporal Gyrus, Left	4.20758	0.00195967
(1) Precentral Gyrus, Left	(34) Middle Cingulate Gyrus, Right	4.20229	0.00195967
(22) Olfactory Cortex, Right	(85) Middle Temporal Gyrus, Left	4.16795	0.00219737
(31) Anterior Cingulate Gyrus, Left	(89) Inferior Temporal Gyrus, Left	4.16002	0.00219737
(2) Precentral Gyrus, Right	(78) Thalamus, Right	4.10982	0.0026431
(2) Precentral Gyrus, Right	(77) Thalamus, Left	4.07547	0.00296636
(50) Superior Occipital Gyrus, Right	(78) Thalamus, Right	4.04641	0.00325466
(21) Olfactory Cortex, Left	(89) Inferior Temporal Gyrus, Left	4.03056	0.00335181
(40) Parahippocampal Gyrus, Right	(78) Thalamus, Right	4.02527	0.00335181
(72) Caudate Nucleus, Right	(86) Middle Temporal Gyrus, Right	4.00942	0.00348255
(70) Paracentral Lobule, Right	(78) Thalamus, Right	3.95658	0.00422926
(77) Thalamus, Left	(86) Middle Temporal Gyrus, Right	3.92751	0.0046452
(75) Pallidum, Left	(85) Middle Temporal Gyrus, Left	3.8826	0.00544611
(50) Superior Occipital Gyrus, Right	(77) Thalamus, Left	3.84032	0.00630904
(50) Superior Occipital Gyrus, Right	(68) Precuneus, Right	3.82975	0.00642158
(1) Precentral Gyrus, Left	(77) Thalamus, Left	3.80862	0.0068254
(58) Postcentral Gyrus, Right	(64) Supramarginal Gyrus, Right	3.79541	0.0070279
(34) Middle Cingulate Gyrus, Right	(44) Calcarine Fissure and Surrounding Cortex, Right	3.77691	0.00739458
(40) Parahippocampal Gyrus, Right	(77) Thalamus, Left	3.76899	0.00744372
(41) Amygdala, Left	(75) Pallidum, Left	3.7637	0.00744372
(41) Amygdala, Left	(78) Thalamus, Right	3.75842	0.00744372
(50) Superior Occipital Gyrus, Right	(60) Superior Parietal Lobule, Right	3.74521	0.00760825
(60) Superior Parietal Lobule, Right	(77) Thalamus, Left	3.73992	0.00760825
(52) Middle Occipital Gyrus, Right	(77) Thalamus, Left	3.73464	0.00760825
(78) Thalamus, Right	(85) Middle Temporal Gyrus, Left	3.732	0.00760825
(1) Precentral Gyrus, Left	(33) Middle Cingulate Gyrus, Left	3.71879	0.00786014
(69) Paracentral Lobule, Left	(77) Thalamus, Left	3.69236	0.00832519
(21) Olfactory Cortex, Left	(65) Angular Gyrus, Left	3.69236	0.00832519
(36) Posterior Cingulate Gyrus, Right	(72) Caudate Nucleus, Right	3.68972	0.00832519
(55) Fusiform Gyrus, Left	(78) Thalamus, Right	3.6818	0.00843224
(5) Superior Frontal Gyrus, Orbital Part, Left	(75) Pallidum, Left	3.65537	0.00918315
(44) Calcarine Fissure and Surrounding Cortex, Right	(64) Supramarginal Gyrus, Right	3.64216	0.00943057
(35) Posterior Cingulate Gyrus, Left	(72) Caudate Nucleus, Right	3.63952	0.00943057
(21) Olfactory Cortex, Left	(85) Middle Temporal Gyrus, Left	3.62367	0.00963289
(2) Precentral Gyrus, Right	(64) Supramarginal Gyrus, Right	3.62367	0.00963289
(47) Lingual Gyrus, Left	(68) Precuneus, Right	3.62103	0.00963289
(78) Thalamus, Right	(88) Middle Temporal Pole, Right	3.61574	0.00967298
(17) Rolandic Operculum, Left	(67) Precuneus, Left	3.60782	0.00981496
(78) Thalamus, Right	(83) Superior Temporal Pole, Left	3.58404	0.0103742
(22) Olfactory Cortex, Right	(86) Middle Temporal Gyrus, Right	3.57875	0.0103742
(48) Lingual Gyrus, Right	(67) Precuneus, Left	3.57611	0.0103742
(14) Inferior Frontal Gyrus, Triangular Part, Right	(46) Cuneus, Right	3.57347	0.0103742
(77) Thalamus, Left	(84) Superior Temporal Pole, Right	3.57347	0.0103742
(52) Middle Occipital Gyrus, Right	(78) Thalamus, Right	3.55762	0.010861
(48) Lingual Gyrus, Right	(68) Precuneus, Right	3.55233	0.0109232
(70) Paracentral Lobule, Right	(77) Thalamus, Left	3.53648	0.0114368
(22) Olfactory Cortex, Right	(71) Caudate Nucleus, Left	3.51798	0.0119283
(78) Thalamus, Right	(84) Superior Temporal Pole, Right	3.51798	0.0119283
(77) Thalamus, Left	(88) Middle Temporal Pole, Right	3.47307	0.013924
(34) Middle Cingulate Gyrus, Right	(48) Lingual Gyrus, Right	3.46778	0.0140113
(50) Superior Occipital Gyrus, Right	(64) Supramarginal Gyrus, Right	3.43608	0.0154994
(36) Posterior Cingulate Gyrus, Right	(71) Caudate Nucleus, Left	3.43344	0.0154994
(41) Amygdala, Left	(77) Thalamus, Left	3.42815	0.0155548
(57) Postcentral Gyrus, Left	(64) Supramarginal Gyrus, Right	3.42551	0.0155548
(1) Precentral Gyrus, Left	(31) Anterior Cingulate Gyrus, Left	3.4123	0.0161245
(73) Putamen, Left	(74) Putamen, Right	3.38852	0.0173725
(66) Angular Gyrus, Right	(74) Putamen, Right	3.37795	0.0176191
(14) Inferior Frontal Gyrus, Triangular Part, Right	(45) Cuneus, Left	3.37795	0.0176191
(42) Amygdala, Right	(65) Angular Gyrus, Left	3.37267	0.0177469
(48) Lingual Gyrus, Right	(78) Thalamus, Right	3.36738	0.0178777
(19) Supplementary Motor Area, Left	(63) Supramarginal Gyrus, Left	3.35153	0.0182879
(75) Pallidum, Left	(88) Middle Temporal Pole, Right	3.35153	0.0182879
(65) Angular Gyrus, Left	(72) Caudate Nucleus, Right	3.35153	0.0182879
(47) Lingual Gyrus, Left	(64) Supramarginal Gyrus, Right	3.32511	0.0196654
(48) Lingual Gyrus, Right	(64) Supramarginal Gyrus, Right	3.32511	0.0196654
(31) Anterior Cingulate Gyrus, Left	(57) Postcentral Gyrus, Left	3.31718	0.0200096
(66) Angular Gyrus, Right	(73) Putamen, Left	3.30397	0.0207488
(3) Superior Frontal Gyrus, Left	(22) Olfactory Cortex, Right	3.28548	0.0219219
(75) Pallidum, Left	(86) Middle Temporal Gyrus, Right	3.28019	0.0220991
(64) Supramarginal Gyrus, Right	(69) Paracentral Lobule, Left	3.26962	0.0226742
(56) Fusiform Gyrus, Right	(68) Precuneus, Right	3.26698	0.0226742
(73) Putamen, Left	(85) Middle Temporal Gyrus, Left	3.24585	0.024175
(78) Thalamus, Right	(80) Heschl's Gyrus, Right	3.23528	0.024832
(13) Inferior Frontal Gyrus, Triangular Part, Left	(26) Medial Orbital Frontal Cortex, Right	3.22735	0.0252334
(34) Middle Cingulate Gyrus, Right	(47) Lingual Gyrus, Left	3.22207	0.0252334
(66) Angular Gyrus, Right	(76) Pallidum, Right	3.22207	0.0252334
(42) Amygdala, Right	(73) Putamen, Left	3.21414	0.0256862
(7) Middle Frontal Gyrus, Left	(26) Medial Orbital Frontal Cortex, Right	3.20621	0.026148
(1) Precentral Gyrus, Left	(32) Anterior Cingulate Gyrus, Right	3.18772	0.0276114
(34) Middle Cingulate Gyrus, Right	(50) Superior Occipital Gyrus, Right	3.17187	0.0288663
(11) Inferior Frontal Gyrus, Opercular Part, Left	(78) Thalamus, Right	3.16922	0.0288663
(60) Superior Parietal Lobule, Right	(82) Superior Temporal Gyrus, Right	3.16658	0.0288663
(31) Anterior Cingulate Gyrus, Left	(58) Postcentral Gyrus, Right	3.14809	0.0304624
(31) Anterior Cingulate Gyrus, Left	(85) Middle Temporal Gyrus, Left	3.1428	0.0304624
(71) Caudate Nucleus, Left	(72) Caudate Nucleus, Right	3.14016	0.0304624
(33) Middle Cingulate Gyrus, Left	(44) Calcarine Fissure and Surrounding Cortex, Right	3.14016	0.0304624
(18) Rolandic Operculum, Right	(67) Precuneus, Left	3.13488	0.0307395
(45) Cuneus, Left	(68) Precuneus, Right	3.12695	0.0307667
(15) Inferior Frontal Gyrus, Orbital Part, Left	(75) Pallidum, Left	3.12431	0.0307667
(55) Fusiform Gyrus, Left	(64) Supramarginal Gyrus, Right	3.12431	0.0307667
(58) Postcentral Gyrus, Right	(63) Supramarginal Gyrus, Left	3.12431	0.0307667
(17) Rolandic Operculum, Left	(68) Precuneus, Right	3.12167	0.0307788
(40) Parahippocampal Gyrus, Right	(75) Pallidum, Left	3.11638	0.0310702
(34) Middle Cingulate Gyrus, Right	(56) Fusiform Gyrus, Right	3.09789	0.0327982
(50) Superior Occipital Gyrus, Right	(59) Superior Parietal Lobule, Left	3.09524	0.0328161
(50) Superior Occipital Gyrus, Right	(62) Inferior Parietal Lobule, Right	3.08468	0.0337237
(34) Middle Cingulate Gyrus, Right	(55) Fusiform Gyrus, Left	3.07675	0.0343496
(53) Inferior Occipital Gyrus, Left	(64) Supramarginal Gyrus, Right	3.06882	0.0349874
(78) Thalamus, Right	(86) Middle Temporal Gyrus, Right	3.05297	0.0365921
(48) Lingual Gyrus, Right	(77) Thalamus, Left	3.04769	0.0369438
(32) Anterior Cingulate Gyrus, Right	(57) Postcentral Gyrus, Left	3.03712	0.0379604
(47) Lingual Gyrus, Left	(78) Thalamus, Right	3.03448	0.037993
(49) Superior Occipital Gyrus, Left	(78) Thalamus, Right	3.01334	0.0401106
(32) Anterior Cingulate Gyrus, Right	(85) Middle Temporal Gyrus, Left	3.01334	0.0401106
(3) Superior Frontal Gyrus, Left	(18) Rolandic Operculum, Right	3.00805	0.0405007
(57) Postcentral Gyrus, Left	(63) Supramarginal Gyrus, Left	3.00013	0.0409399
(32) Anterior Cingulate Gyrus, Right	(59) Superior Parietal Lobule, Left	3.00013	0.0409399
(30) Insula, Right	(77) Thalamus, Left	2.99749	0.0409859
(34) Middle Cingulate Gyrus, Right	(69) Paracentral Lobule, Left	2.98163	0.0425294
(25) Medial Orbital Frontal Cortex, Left	(89) Inferior Temporal Gyrus, Left	2.98163	0.0425294
(60) Superior Parietal Lobule, Right	(81) Superior Temporal Gyrus, Left	2.97371	0.0433226
(22) Olfactory Cortex, Right	(65) Angular Gyrus, Left	2.96578	0.0441304
(45) Cuneus, Left	(79) Heschl's Gyrus, Left	2.96314	0.0441884
(46) Cuneus, Right	(78) Thalamus, Right	2.95785	0.0443108
(34) Middle Cingulate Gyrus, Right	(52) Middle Occipital Gyrus, Right	2.95785	0.0443108
(19) Supplementary Motor Area, Left	(33) Middle Cingulate Gyrus, Left	2.95521	0.0443751
(2) Precentral Gyrus, Right	(63) Supramarginal Gyrus, Left	2.94993	0.0445802
(20) Supplementary Motor Area, Right	(77) Thalamus, Left	2.94729	0.0445802
(42) Amygdala, Right	(62) Inferior Parietal Lobule, Right	2.94729	0.0445802
(33) Middle Cingulate Gyrus, Left	(50) Superior Occipital Gyrus, Right	2.942	0.0450353
(78) Thalamus, Right	(79) Heschl's Gyrus, Left	2.92879	0.0466724
(47) Lingual Gyrus, Left	(67) Precuneus, Left	2.92615	0.0467504
(46) Cuneus, Right	(77) Thalamus, Left	2.91822	0.0476315
(1) Precentral Gyrus, Left	(64) Supramarginal Gyrus, Right	2.9103	0.0485286
(38) Hippocampus, Right	(72) Caudate Nucleus, Right	2.90765	0.0486142
