## Supplemental Table 2 for "Resting-state hyper- and hypo-connectivity in early schizophrenia: which tip of the iceberg should we focus on?"

### Sheet: Sheet1
Table S2: Decreased functional connectivity in patients compared to healthy controls using "stringent" data denoising scheme.
Region_1	Region_2	z-score	p-value
(33) Middle Cingulate Gyrus, Left	(36) Posterior Cingulate Gyrus, Right	4.58804	0.00437941
(40) Parahippocampal Gyrus, Right	(82) Superior Temporal Gyrus, Right	4.52727	0.00437941
(20) Supplementary Motor Area, Right	(74) Putamen, Right	4.47707	0.00437941
(19) Supplementary Motor Area, Left	(73) Putamen, Left	4.42423	0.00437941
(19) Supplementary Motor Area, Left	(71) Caudate Nucleus, Left	4.39781	0.00437941
(19) Supplementary Motor Area, Left	(74) Putamen, Right	4.05698	0.0151415
(2) Precentral Gyrus, Right	(38) Hippocampus, Right	3.98564	0.0151415
(19) Supplementary Motor Area, Left	(72) Caudate Nucleus, Right	3.983	0.0151415
(82) Superior Temporal Gyrus, Right	(87) Middle Temporal Pole, Left	3.983	0.0151415
(33) Middle Cingulate Gyrus, Left	(35) Posterior Cingulate Gyrus, Left	3.94337	0.0160893
(34) Middle Cingulate Gyrus, Right	(36) Posterior Cingulate Gyrus, Right	3.80862	0.0254401
(72) Caudate Nucleus, Right	(77) Thalamus, Left	3.66594	0.0411229
(34) Middle Cingulate Gyrus, Right	(35) Posterior Cingulate Gyrus, Left	3.62895	0.0428375
(1) Precentral Gyrus, Left	(37) Hippocampus, Left	3.61574	0.0428375
(20) Supplementary Motor Area, Right	(73) Putamen, Left	3.57611	0.0465573
