## Supplemental Table 3 for "Resting-state hyper- and hypo-connectivity in early schizophrenia: which tip of the iceberg should we focus on?"

### Sheet: Sheet1
Table S3: Increased functional connectivity in patients compared to healthy controls using "moderate" data denoising scheme.
Region_1	Region_2	z-score	p-value
(78) Thalamus, Right	(81) Superior Temporal Gyrus, Left	5.1376	0.00052806
(77) Thalamus, Left	(81) Superior Temporal Gyrus, Left	5.01607	0.00052806
(56) Fusiform Gyrus, Right	(78) Thalamus, Right	4.54048	0.00374635
(78) Thalamus, Right	(82) Superior Temporal Gyrus, Right	4.37667	0.00563149
(52) Middle Occipital Gyrus, Right	(77) Thalamus, Left	4.3344	0.00563149
(77) Thalamus, Left	(82) Superior Temporal Gyrus, Right	4.30269	0.00563149
(52) Middle Occipital Gyrus, Right	(78) Thalamus, Right	4.25514	0.00597667
(56) Fusiform Gyrus, Right	(77) Thalamus, Left	4.1336	0.00893935
(48) Lingual Gyrus, Right	(77) Thalamus, Left	4.05433	0.01013
(78) Thalamus, Right	(88) Middle Temporal Pole, Right	4.03584	0.01013
(17) Rolandic Operculum, Left	(77) Thalamus, Left	4.03056	0.01013
(48) Lingual Gyrus, Right	(78) Thalamus, Right	3.96186	0.0124102
(1) Precentral Gyrus, Left	(78) Thalamus, Right	3.91694	0.0125845
(50) Superior Occipital Gyrus, Right	(78) Thalamus, Right	3.88788	0.0125845
(77) Thalamus, Left	(88) Middle Temporal Pole, Right	3.88788	0.0125845
(18) Rolandic Operculum, Right	(77) Thalamus, Left	3.85353	0.0125845
(18) Rolandic Operculum, Right	(78) Thalamus, Right	3.8324	0.0125845
(47) Lingual Gyrus, Left	(78) Thalamus, Right	3.82975	0.0125845
(49) Superior Occipital Gyrus, Left	(78) Thalamus, Right	3.82447	0.0125845
(29) Insula, Left	(77) Thalamus, Left	3.8139	0.0125845
(57) Postcentral Gyrus, Left	(78) Thalamus, Right	3.81126	0.0125845
(11) Inferior Frontal Gyrus, Opercular Part, Left	(78) Thalamus, Right	3.79541	0.0125845
(17) Rolandic Operculum, Left	(78) Thalamus, Right	3.79276	0.0125845
(57) Postcentral Gyrus, Left	(77) Thalamus, Left	3.78748	0.0125845
(55) Fusiform Gyrus, Left	(78) Thalamus, Right	3.77955	0.0125845
(55) Fusiform Gyrus, Left	(77) Thalamus, Left	3.70822	0.015242
(49) Superior Occipital Gyrus, Left	(77) Thalamus, Left	3.70822	0.015242
(46) Cuneus, Right	(77) Thalamus, Left	3.70293	0.015242
(50) Superior Occipital Gyrus, Right	(77) Thalamus, Left	3.68972	0.0155021
(44) Calcarine Fissure and Surrounding Cortex, Right	(77) Thalamus, Left	3.63952	0.0182324
(77) Thalamus, Left	(86) Middle Temporal Gyrus, Right	3.58139	0.0220769
(45) Cuneus, Left	(78) Thalamus, Right	3.53384	0.0256304
(51) Middle Occipital Gyrus, Left	(78) Thalamus, Right	3.51798	0.0258884
(65) Angular Gyrus, Left	(72) Caudate Nucleus, Right	3.50742	0.0258884
(78) Thalamus, Right	(79) Heschl's Gyrus, Left	3.50742	0.0258884
(30) Insula, Right	(77) Thalamus, Left	3.48099	0.0270368
(44) Calcarine Fissure and Surrounding Cortex, Right	(78) Thalamus, Right	3.48099	0.0270368
(51) Middle Occipital Gyrus, Left	(77) Thalamus, Left	3.47043	0.0273833
(46) Cuneus, Right	(78) Thalamus, Right	3.45722	0.0280242
(2) Precentral Gyrus, Right	(78) Thalamus, Right	3.40173	0.0335221
(47) Lingual Gyrus, Left	(77) Thalamus, Left	3.38852	0.0343213
(78) Thalamus, Right	(80) Heschl's Gyrus, Right	3.36738	0.036181
(58) Postcentral Gyrus, Right	(78) Thalamus, Right	3.32247	0.041552
