## Supplemental Table 5 for "Resting-state hyper- and hypo-connectivity in early schizophrenia: which tip of the iceberg should we focus on?"

### Sheet: Sheet1
Table S5: Correlation between functional connectivity in patients and antipsychotic medication using "moderate" data denoising scheme.
Region_1	Region_2	Spearman r	p-value
(48) Lingual Gyrus, Right	(77) Thalamus, Left	0.365706	0.00458119
(47) Lingual Gyrus, Left	(77) Thalamus, Left	0.343449	0.00575751
(77) Thalamus, Left	(88) Middle Temporal Pole, Right	0.310381	0.0109213
(48) Lingual Gyrus, Right	(78) Thalamus, Right	0.30533	0.0109213
(18) Rolandic Operculum, Right	(78) Thalamus, Right	0.301654	0.0109213
(17) Rolandic Operculum, Left	(78) Thalamus, Right	0.295599	0.0109827
(47) Lingual Gyrus, Left	(78) Thalamus, Right	0.291609	0.0109827
(11) Inferior Frontal Gyrus, Opercular Part, Left	(78) Thalamus, Right	0.270287	0.0169392
(17) Rolandic Operculum, Left	(77) Thalamus, Left	0.268969	0.0169392
(78) Thalamus, Right	(88) Middle Temporal Pole, Right	0.266955	0.0169392
(77) Thalamus, Left	(86) Middle Temporal Gyrus, Right	0.254111	0.0226215
(18) Rolandic Operculum, Right	(77) Thalamus, Left	0.247468	0.0251219
(44) Calcarine Fissure and Surrounding Cortex, Right	(77) Thalamus, Left	0.234527	0.0332467
(49) Superior Occipital Gyrus, Left	(77) Thalamus, Left	0.224891	0.0399146
